# Commonly used compositional data analysis implementations are not advantageous in microbial differential abundance analyses benchmarked against biological ground truth

**DOI:** 10.1101/2025.02.13.638109

**Authors:** Samuel D. Gamboa-Tuz, Marcel Ramos, Eric Franzosa, Curtis Huttenhower, Nicola Segata, Sehyun Oh, Levi Waldron

## Abstract

Previous benchmarking of differential abundance (DA) analysis methods in microbiome studies have employed synthetic data, simulations, and “real data” examples, but to the best of our knowledge, none have yet employed experimental data with known “ground truth” differential abundance. A key debate in the field centers on whether compositional methods are necessary for DA analysis, which is challenging to answer due to the lack of ground truth data. To address this gap, we created the Bioconductor data package *MicrobiomeBenchmarkData*, featuring three microbiome datasets with established biological ground truths: 1) diverse oral microbiomes from supragingival and subgingival plaques, expected to favor aerobic and anaerobic bacteria, respectively, 2) low-diversity microbiomes from healthy vaginas and bacterial vaginosis, conditions that have been well-characterized through cell culture and microscopy, and 3) a spike-in dataset with constant, known absolute abundances of three bacteria. We benchmarked 17 DA approaches and demonstrated that compositional DA methods are not beneficial but rather lack sensitivity, show increased variability in constant-abundance spike-ins, and, most surprisingly, more frequently produce paradoxical results with DA in the wrong direction for the low-diversity microbiome. Conversely, commonly used methods in microbiome literature, such as *LEfSe*, the Wilcoxon test, and RNA-seq-derived methods, performed best. We conclude that researchers continue using widely adopted non-parametric or RNA-seq DA methods and that further development of compositional methods includes benchmarking against datasets with known biological ground truth.
