## Supplemental Tables 1-2 for "Commonly used compositional data analysis implementations are not advantageous in microbial differential abundance analyses benchmarked against biological ground truth"

### Sheet: Supplementary Table S1
Supplementary Table S1. Annotations of bacteria in the bacterial vaginosis dataset.
Taxon_name	Taxon_annotation	Source
Actinomyces neuii	bv-associated	https://pubmed.ncbi.nlm.nih.gov/24596283/
Actinomyces turicensis	bv-associated	https://pubmed.ncbi.nlm.nih.gov/24596283/
Aerococcus christensenii	bv-associated	https://pubmed.ncbi.nlm.nih.gov/24596283/
Atopobium massiliense	bv-associated	https://www.sciencedirect.com/science/article/pii/S2052297520301232
Atopobium vaginae	bv-associated	https://www.ncbi.nlm.nih.gov/pmc/articles/PMC2890091/
Bacillus firmus	bv-associated	https://pubmed.ncbi.nlm.nih.gov/24596283/
Bifidobacterium longum	bv-associated	https://pubmed.ncbi.nlm.nih.gov/24596283/
Brevibacterium mcbrellneri	bv-associated	https://pubmed.ncbi.nlm.nih.gov/24596283/
Brevibacterium ravenspurgense	bv-associated	https://pubmed.ncbi.nlm.nih.gov/24596283/
Butyricimonas vaginalis	bv-associated	https://www.sciencedirect.com/science/article/pii/S2052297520301232
Corynebacterium amycolatum	bv-associated	https://pubmed.ncbi.nlm.nih.gov/24596283/
Corynebacterium tuberculostearicum	bv-associated	https://pubmed.ncbi.nlm.nih.gov/24596283/
Corynebacterium tuscaniense	bv-associated	https://pubmed.ncbi.nlm.nih.gov/24596283/
Enterococcus faecalis	bv-associated	https://pubmed.ncbi.nlm.nih.gov/24596283/
Escherichia coli	bv-associated	https://pubmed.ncbi.nlm.nih.gov/24596283/
Fusobacterium nucleatum	bv-associated	https://www.ncbi.nlm.nih.gov/pmc/articles/PMC2890091/
Gardnerella vaginalis	bv-associated	https://pubmed.ncbi.nlm.nih.gov/24596283/; https://www.ncbi.nlm.nih.gov/pmc/articles/PMC2890091/
Gemella haemolysans	bv-associated	https://pubmed.ncbi.nlm.nih.gov/24596283/
Klebsiella/Enterobacter	bv-associated	https://pubmed.ncbi.nlm.nih.gov/24596283/
Micrococcus sp.	bv-associated	https://pubmed.ncbi.nlm.nih.gov/24596283/
Mobiluncus mulieris	bv-associated	https://www.ncbi.nlm.nih.gov/pmc/articles/PMC2890091/
Metamycoplasma hominis	bv-associated	https://pubmed.ncbi.nlm.nih.gov/24596283/
Nosocomiicoccus ampullae	bv-associated	https://pubmed.ncbi.nlm.nih.gov/24596283/
Peptoniphilus sp.	bv-associated	https://www.ncbi.nlm.nih.gov/pmc/articles/PMC2890091/
Peptostreptococcus sp.	bv-associated	https://www.ncbi.nlm.nih.gov/pmc/articles/PMC2890091/
Prevotella bivia	bv-associated	https://www.ncbi.nlm.nih.gov/pmc/articles/PMC2890091/
Propionibacterium acnes	bv-associated	https://pubmed.ncbi.nlm.nih.gov/24596283/
Shigella sp.	bv-associated	https://pubmed.ncbi.nlm.nih.gov/24596283/
Sneathia amnii	bv-associated	https://www.nature.com/articles/s41522-021-00259-8
Staphylococcus epidermidis	bv-associated	https://pubmed.ncbi.nlm.nih.gov/24596283/
Staphylococcus fleuretti	bv-associated	https://pubmed.ncbi.nlm.nih.gov/24596283/
Staphylococcus haemolyticus	bv-associated	https://pubmed.ncbi.nlm.nih.gov/24596283/
Staphylococcus hominis	bv-associated	https://pubmed.ncbi.nlm.nih.gov/24596283/
Staphylococcus saprophyticus	bv-associated	https://pubmed.ncbi.nlm.nih.gov/24596283/
Staphylococcus simulans	bv-associated	https://pubmed.ncbi.nlm.nih.gov/24596283/
Staphylococcus warneri	bv-associated	https://pubmed.ncbi.nlm.nih.gov/24596283/
Streptococcus agalactiae	bv-associated	https://pubmed.ncbi.nlm.nih.gov/24596283/
Streptococcus anginosus	bv-associated	https://pubmed.ncbi.nlm.nih.gov/24596283/
Veillonella sp.	bv-associated	https://www.ncbi.nlm.nih.gov/pmc/articles/PMC2890091/
Lactobacillus vaginalis	hv-associated	https://pubmed.ncbi.nlm.nih.gov/24596283/
Lactobacillus iners	hv-associated	https://pubmed.ncbi.nlm.nih.gov/25859220/
Lactobacillus crispatus	hv-associated	https://pubmed.ncbi.nlm.nih.gov/25859220/
Lactobacillus gasseri	hv-associated	https://pubmed.ncbi.nlm.nih.gov/25859220/
Lactobacillus jensenii	hv-associated	https://pubmed.ncbi.nlm.nih.gov/25859220/

### Sheet: Supplementary Table S2
	Supplementary Table S2. Summary of benchmarked methods for differential abudance analysis.
	Classification	Label	Method	Input	Normalization	Weights	Effect size	Definition of DA taxa	Ranking for "positives" plot	R package	Source	Note
1	Classical test	LEfSe.TSS	LEfSe	counts	TSS	none	LDA score	raw p-value (Kruskal Walis) < 0.05 & LDA score > 2 (as recommeded in the original lefser implemenation in conda and galaxy).	LDA score	lefser v1.14.0	Bioconductor 3.19 (R 4.4.0)
2	Classical test	Wilcox.TSS	Wilcoxon	counts	TSS	none	Log Fold Change	Adjusted p-value < 0.1.	Adjusted p-value < 0.1.	stats 4.4.0	R v4.4.0
3	Compositional	ALDEx2-Wilcox	ALDEx2	counts	CLR	none	Median of the ratio of the between-group difference	Adjusted p-value < 0.1.	Adjusted p-value < 0.1.	ALDEx2 v1.36.0	Bioconductor 3.19 (R 4.4.0)	As implemented in the benchdamic package v1.9.4
4	Compositional	ANCOM-BC	ANCOM-BC	counts	ANCOM-BC	none	Log fold change	Adjusted p-value < 0.1.	Adjusted p-value < 0.1.	ANCOMBC v2.6.0	Bioconductor 3.19 (R 4.4.0)
5	Compositional	LEfSe.CLR	LEfSe	counts + 1	CLR	none	LDA score	raw p-value (Kruskal Walis) < 0.05 & LDA score > median of the absolute scores. This threshold was decided due to the lower LDA values obtanied from CLR transformation.	LDA score	lefser v1.14.0	Bioconductor 3.19 (R 4.4.0)
6	Compositional	Wilcox.CLR	Wilcoxon	counts + 1	CLR	none	Log fold change	Adjusted p-value < 0.1.	Adjusted p-value < 0.1.	stats 4.4.0	R v4.4.0
7	Compositional	ZINQ.CLR	ZINQ	counts + 1	CLR	none	Log fold change	Adjusted p-value < 0.1.	Adjusted p-value < 0.1.	Zinq 2.0	Github (wdl2459/ZINQ-v2@40391a6)
8	Microbiome	metagenomeSeq.CSS	MetagenomeSeq	counts	CSS	none	Log fold change	Adjusted p-value < 0.1.	Adjusted p-value < 0.1.	metagenomeSeq v1.46.0	Bioconductor 3.19 (R 4.4.0)	As implemented in the benchdamic package v1.9.4
9	Microbiome	ZINQ.TSS	ZINQ	counts	TSS	none	Log fold change	Adjusted p-value < 0.1.	Adjusted p-value < 0.1.	Zinq 2.0	Github (wdl2459/ZINQ-v2@40391a6)
10	RNA-seq	DESeq2.poscounts	DESeq2	counts	RLE poscounts	none	Log fold chnage	Adjusted p-value < 0.1.	Adjusted p-value < 0.1.	DESeq2 v1.44.0	Bioconductor 3.19 (R 4.4.0)	As implemented in the benchdamic package v1.9.4
11	RNA-seq	edgeR.TMM	edgeR	counts	TMM	none	Log fold change	Adjusted p-value < 0.1.	Adjusted p-value < 0.1.	edgeR v4.2.1	Bioconductor 3.19 (R 4.4.0)	As implemented in the benchdamic package v1.9.4
12	RNA-seq	Limma-Voom.TMM	limma	counts	TMM	voom	Log fold change	Adjusted p-value < 0.1.	Adjusted p-value < 0.1.	limma v3.60.4	Bioconductor 3.19 (R 4.4.0)	As implemented in the benchdamic package v1.9.4
13	ScRNA-seq	DESeq2.Postcounts.w	DESeq2	counts	RLE poscounts	zinbwave	Log fold change	Adjusted p-value < 0.1.	Adjusted p-value < 0.1.	DESeq2 v1.44.0	Bioconductor 3.19 (R 4.4.0)	As implemented in the benchdamic package v1.9.4
14	ScRNA-seq	edgeR.TMM.w	edgeR	counts	TMM	zinbwave	Log fold change	Adjusted p-value < 0.1.	Adjusted p-value < 0.1.	edgeR v4.2.1	Bioconductor 3.19 (R 4.4.0)	As implemented in the benchdamic package v1.9.4
15	ScRNA-seq	Limma-Voom.TMM.w	limma	counts	TMM	voom * zinbwave	Log fold change	Adjusted p-value < 0.1.	Adjusted p-value < 0.1.	limma v3.60.4	Bioconductor 3.19 (R 4.4.0)	As implemented in the benchdamic package v1.9.4
16	ScRNA-seq	MAST	MAST	counts	none	none	Log fold change	Adjusted p-value < 0.1.	Adjusted p-value < 0.1.	MAST v1.30.0	Bioconductor 3.19 (R 4.4.0)	As implemented in the benchdamic package v1.9.4
17	ScRNA-seq	Seurat-Wilcox	Seurat	counts	none	none	Log fold change	Adjusted p-value < 0.1.	Adjusted p-value < 0.1.	Seurta v5.1.0	Bioconductor 3.19 (R 4.4.0)	As implemented in the benchdamic package v1.9.4

### Sheet: Supplementary Table S3
Supplementary Table S3. Abundance of Actinomyces and Corynebacterium in HV and BV samples with different normalization methods
Taxon	Data type	HV	BV
Streptococcus	Counts	30 ± 165	38 ± 117
	TSS	18887 ± 100203	19636 ± 65634
	CLR	0.11 ± 1.4	-0.97 ± 2.0
Corynebacterium	Counts	2.94 ± 13.11	11.59 ± 54
	TSS	1722 ± 8212	5393 ± 24572
	CLR	-0.07 ± 0.82	-1.11 ± 1.34
